# PRMT activity promotes global 3’ UTR shortening in proliferating cells

**DOI:** 10.1101/2025.03.06.641848

**Authors:** Llywelyn Griffith, Charlotte Capitanchik, Shaun Moore, Anca Farcas, Mags Gwynne, Martina Pedna, D. Marc Jones, Anob M. Chakrabarti, Dimitris Lagos, Jelena Urosevic, James T Lynch, Jernej Ule

**Affiliations:** UK Dementia Research Institute at King’s College London, London, UK; The Francis Crick Institute, London, UK; Research and Early Development, Oncology R&D, AstraZeneca, Cambridge, UK; Hull York Medical School, University of York, UK; UCL Respiratory, Division of Medicine, University College London, London, UK

## Abstract

Protein methyltransferase (PRMT)-catalysed arginine methylation is a widespread post-translational modification that regulates numerous RNA-binding proteins and frequently becomes dysregulated in cancer. While PRMT inhibitors have shown promise as an anti-cancer strategy, greater understanding of the downstream pathways linking arginine methylation to tumour-promoting phenotypes is needed to improve patient stratification and develop more effective therapeutic approaches. Here, we reveal arginine methylation as a critical regulator of alternative polyadenylation (APA) patterns that are fundamental to tumour progression. 3′ RNA-sequencing assays uncover a rapid and global shift toward longer 3′ UTR isoforms upon dual (symmetric and asymmetric) methylation (DMAi), impacting a broad range of cellular proliferation and signalling genes. Arginine methylation is required for sustaining proximal poly(A) site usage under high proliferative demand, as DMAi treatment blocks use of such sites in activated T cells, various cancer cell lines and patient-derived lung organoids. DMAi also counteracts the 3′ UTR shortening caused by reduced CFIM25 expression, which normally promotes oncogenic isoforms. DMAi treatment affects APA in many of the same mRNAs as impaired cleavage and polyadenylation activity, and these mRNAs contain characteristic signatures such as high GC-content and long 3’ UTRs. This systematic impact of PRMT activity on APA regulation broadens the potential utility of PRMT inhibitors as therapeutic agents for both cancer and immune-related diseases.
