## Supplemental Table 3 for "PRMT activity promotes global 3’ UTR shortening in proliferating cells"

GO	Category	Description	Count	Log10(P)	Group
GO:0000280	GO Biological Processes	nuclear division	16	-5.72	down_and_lengthened
CORUM:1769	CORUM	CPSF6-ITCH-NUDT21-POLR2A complex	3	-4.25	down_and_lengthened
WP2363	WikiPathways	Gastric cancer network 2	5	-3.91	down_and_lengthened
R-HSA-15869	Reactome Gene Sets	Metabolism of nucleotides	6	-3.25	down_and_lengthened
GO:0090068	GO Biological Processes	positive regulation of cell cycle process	12	-3.16	down_and_lengthened
GO:0006275	GO Biological Processes	regulation of DNA replication	8	-3.13	down_and_lengthened
GO:0030261	GO Biological Processes	chromosome condensation	4	-3.08	down_and_lengthened
GO:0099116	GO Biological Processes	tRNA 5'-end processing	3	-2.982112283	down_and_lengthened
GO:0007188	GO Biological Processes	adenylate cyclase-modulating G protein-coupled receptor signaling pathway	4	-2.564629195	down_and_lengthened
R-HSA-1640170	Reactome Gene Sets	Cell Cycle	51	-16.84961567	down_not_lengthened
GO:0051301	GO Biological Processes	cell division	46	-13.64421889	down_not_lengthened
GO:0010564	GO Biological Processes	regulation of cell cycle process	46	-9.639569828	down_not_lengthened
R-HSA-69242	Reactome Gene Sets	S Phase	16	-8.01638836	down_not_lengthened
GO:0007088	GO Biological Processes	regulation of mitotic nuclear division	13	-7.037446838	down_not_lengthened
R-HSA-156711	Reactome Gene Sets	Polo-like kinase mediated events	5	-6.130124948	down_not_lengthened
GO:0090068	GO Biological Processes	positive regulation of cell cycle process	20	-5.511472214	down_not_lengthened
R-HSA-2990846	Reactome Gene Sets	SUMOylation	15	-5.378367641	down_not_lengthened
R-HSA-176187	Reactome Gene Sets	Activation of ATR in response to replication stress	7	-4.966485594	down_not_lengthened
R-HSA-2995410	Reactome Gene Sets	Nuclear Envelope (NE) Reassembly	9	-4.393870573	down_not_lengthened
GO:0090266	GO Biological Processes	regulation of mitotic cell cycle spindle assembly checkpoint	5	-4.116812287	down_not_lengthened
WP4240	WikiPathways	Regulation of sister chromatid separation at the metaphase anaphase transition	4	-3.766745737	down_not_lengthened
R-HSA-983189	Reactome Gene Sets	Kinesins	6	-3.680104026	down_not_lengthened
CORUM:7439	CORUM	ECT2-KIF23-RACGAP1 complex	3	-3.673265847	down_not_lengthened
GO:0006259	GO Biological Processes	DNA metabolic process	31	-3.666570956	down_not_lengthened
CORUM:1005	CORUM	RC complex during G2/M-phase of cell cycle	4	-3.419681849	down_not_lengthened
hsa05206	KEGG Pathway	MicroRNAs in cancer	11	-3.348879709	down_not_lengthened
GO:0000076	GO Biological Processes	DNA replication checkpoint signaling	4	-3.139523485	down_not_lengthened
WP5028	WikiPathways	Glycine metabolism including IMDs	3	-3.090932257	down_not_lengthened
M14	Canonical Pathways	PID AURORA B PATHWAY	6	-2.843310122	down_not_lengthened
GO:0044403	GO Biological Processes	biological process involved in symbiotic interaction	12	-4.199037407	up_and_lengthened
GO:0003148	GO Biological Processes	outflow tract septum morphogenesis	3	-3.137078887	up_and_lengthened
hsa04140	KEGG Pathway	Autophagy - animal	9	-3.077437951	up_and_lengthened
GO:0060491	GO Biological Processes	regulation of cell projection assembly	9	-3.034572472	up_and_lengthened
GO:0021879	GO Biological Processes	forebrain neuron differentiation	3	-2.905062019	up_and_lengthened
GO:0001895	GO Biological Processes	retina homeostasis	3	-2.711945603	up_and_lengthened
GO:0019896	GO Biological Processes	axonal transport of mitochondrion	3	-2.711945603	up_and_lengthened
WP3	WikiPathways	Transcriptional activation by NRF2 in response to phytochemicals	3	-2.711945603	up_and_lengthened
GO:0060044	GO Biological Processes	negative regulation of cardiac muscle cell proliferation	3	-3.918981197	up_not_lengthened
WP4963	WikiPathways	p53 transcriptional gene network	7	-3.706530405	up_not_lengthened
GO:0009612	GO Biological Processes	response to mechanical stimulus	10	-3.661320777	up_not_lengthened
GO:0045604	GO Biological Processes	regulation of epidermal cell differentiation	5	-3.242222262	up_not_lengthened
GO:0010039	GO Biological Processes	response to iron ion	4	-3.21492761	up_not_lengthened
WP2882	WikiPathways	Nuclear receptors meta pathway	10	-3.033892773	up_not_lengthened
GO:0022617	GO Biological Processes	extracellular matrix disassembly	3	-2.95143105	up_not_lengthened
GO:1901525	GO Biological Processes	negative regulation of mitophagy	3	-2.95143105	up_not_lengthened
GO:0010232	GO Biological Processes	vascular transport	5	-2.725055812	up_not_lengthened
GO:0000423	GO Biological Processes	mitophagy	5	-2.617760504	up_not_lengthened
GO:0009267	GO Biological Processes	cellular response to starvation	10	-2.580741174	up_not_lengthened
R-HSA-9836573	Reactome Gene Sets	Mitochondrial RNA degradation	4	-3.429256013	lengthened_no_change
GO:0043161	GO Biological Processes	proteasome-mediated ubiquitin-dependent protein catabolic process	28	-3.259835346	lengthened_no_change
GO:0071596	GO Biological Processes	ubiquitin-dependent protein catabolic process via the N-end rule pathway	3	-3.06919851	lengthened_no_change
GO:0070646	GO Biological Processes	protein modification by small protein removal	13	-2.902344556	lengthened_no_change
GO:2000058	GO Biological Processes	regulation of ubiquitin-dependent protein catabolic process	15	-2.846846808	lengthened_no_change
GO:0009408	GO Biological Processes	response to heat	8	-2.565460938	lengthened_no_change
